# FabF and FadM Cooperate to Recycle Fatty Acids and Rescue Δ*plsX* Lethality in *Staphylococcus aureus*

**DOI:** 10.1101/2024.12.18.629266

**Authors:** Paprapach Wongdontree, Milya Palmier, Clara Louche, Vincent Leguillier, Carine Machado Rodrigues, Karine Gloux, David Halpern, Céline Henry, Jamila Anba-Mondoloni, Alexandra Gruss

## Abstract

Phospholipids are essential components of most cell membranes. In *Staphylococcus aureus*, PlsX acyltransferase is considered indispensable for initiating phospholipid synthesis, unless exogenous fatty acids (FAs) are available to bypass this requirement. We report that *S. aureus* can capture internal FA sources to overcome PlsX essentiality in a Δ*plsX* mutant *via* point mutations in either of two genes: *fabF*, which encodes the FA synthesis enzyme 3-oxoacyl-(acyl-carrier-protein) synthase II, or *fadM*, which encodes an understudied bifunctional acyl-CoA thioesterase and ACP binding protein. Despite growth rescue, both Δ*plsX* suppressors differ from the parental strain by producing phospholipids with shortened FA lengths suggesting that both suppressors lead to premature FA release during synthesis. Additionally, both suppressors display increased sensitivity to β-lactam antibiotics. The similar behavior of both suppressors led us to show that *fabF* suppressors require the presence of *fadM*, indicative of FabF-FadM cooperation. We propose that reduced processivity of FabF suppressor variants, or greater availability of FadM for ACP binding in FadM variants, facilitates FA release from FabF-acyl-ACP intermediates. A FabF-FadM relay leading to FA release may contribute to homeostasis between FASII and phospholipid synthesis pathways.

**Significance:** Phospholipids are vital cell membrane components. The essential *Staphylococcus aureus* phospholipid synthesis enzyme PlsX uses acyl-ACP, the end-product of fatty acid (FA) synthesis (FASII), to initiate phospholipid production. Despite its central role, PlsX can be substituted by exogenous FAs whose phosphorylation yields the same product. We discovered that without FA supplementation, mutants arise that rescue growth, indicating that internal FAs are released. Mutations occurred in either FabF, a FASII enzyme, or in FadM, an incompletely characterized protein. Our analyses give evidence that FabF and FadM proteins cooperate, and facilitate FA availability when either protein is mutated. We propose that in normal conditions, FadM might act as an “overflow valve” by releasing FAs from the FabF intermediate, which prevents buildup of FASII intermediates, and ensures FA-phospholipid balance. Remarkably, while this pathway rescues *S. aureus* growth, it sensitizes the MRSA strain to β-lactam antibiotics.
