## Supplementary Table S1 for "FabF and FadM Cooperate to Recycle Fatty Acids and Rescue Δ*plsX* Lethality in *Staphylococcus aureus*"

### Sheet: Table S1
Wongdontree et al. FabF and FadM Cooperate to Recycle Fatty Acids and Rescue plsX Lethality in Staphylococcus aureus
Table S1. Sequence comparisons of DplsX suppressors and reference strains RN-R and JE2.

### Sheet: JE2
JE2_WT compared to reference strain USA300_FPR3757 NC_007793.1*
#SAMPLE	CHROMOSOME	POSITION	REFERENCE BASE	OBSERVED BASE	FILTER	MUTATION FREQUENCY	COVERAGE	EFFECT	IMPACT	CODON CHANGE	AMINO ACID CHANGE	GENE NAME	BIOTYPE
JE2_WT	NC_007793.1	317	A	G	PASS	1	563
JE2_WT	NC_007793.1	5010	C	G	PASS	1	734	missense_variant	MODERATE	c.1072C>G	p.Pro358Ala	recF_SAUSA300_RS00025	protein_coding
JE2_WT	NC_007793.1	34179	T	A	PASS	1	602	synonymous_variant	LOW	c.468T>A	p.Ala156Ala	rlmH_SAUSA300_RS00135	protein_coding
JE2_WT	NC_007793.1	41290	A	AT	PASS	1	652	frameshift_variant	HIGH	c.65dupT	p.Leu22fs	SAUSA300_RS00170	protein_coding
JE2_WT	NC_007793.1	61025	G	A	PASS	1	630	missense_variant	MODERATE	c.184C>T	p.Leu62Phe	SAUSA300_RS00265	protein_coding
JE2_WT	NC_007793.1	164912	G	A	PASS	1	631	intragenic_variant	MODIFIER	n.164912G>A	NA	SAUSA300_RS14955	NA
JE2_WT	NC_007793.1	240358	T	A	PASS	0.9985	676	missense_variant	MODERATE	c.1074T>A	p.Asn358Lys	SAUSA300_RS01070	protein_coding
JE2_WT	NC_007793.1	270510	T	C	PASS	1	741	missense_variant	MODERATE	c.1801A>G	p.Thr601Ala	SAUSA300_RS01200	protein_coding
JE2_WT	NC_007793.1	292738	A	C	PASS	1	527	missense_variant	MODERATE	c.1021A>C	p.Thr341Pro	SAUSA300_RS01295	protein_coding
JE2_WT	NC_007793.1	376057	C	T	PASS	1	592	missense_variant	MODERATE	c.772G>A	p.Asp258Asn	SAUSA300_RS01715	protein_coding
JE2_WT	NC_007793.1	376231	T	G	PASS	1	575	missense_variant	MODERATE	c.598A>C	p.Ser200Arg	SAUSA300_RS01715	protein_coding
JE2_WT	NC_007793.1	425833	A	T	PASS	1	587	missense_variant	MODERATE	c.318A>T	p.Glu106Asp	SAUSA300_RS02000	protein_coding
JE2_WT	NC_007793.1	460961	ATACAG	A	PASS	1	583	frameshift_variant	HIGH	c.324_328delTACAG	p.Thr109fs	SAUSA300_RS02185	protein_coding
JE2_WT	NC_007793.1	517837	C	T	MQFilter	1	203	non_coding_transcript_exon_variant	MODIFIER	n.34C>T	NA	rrf SAUSA300_RS02450	rRNA
JE2_WT	NC_007793.1	517960	CT	C	PASS	1	320	intragenic_variant	MODIFIER	n.517961delT	NA		NA
JE2_WT	NC_007793.1	518090	T	C	PASS	99.75	400	intragenic_variant	MODIFIER	n.518090T>C	NA		NA
JE2_WT	NC_007793.1	518102	G	A	PASS	99.75	411	intragenic_variant	MODIFIER	n.518102G>A	NA		NA
JE2_WT	NC_007793.1	556082	T	C	PASS	1	485	intragenic_variant	MODIFIER	n.556082T>C	NA		NA
JE2_WT	NC_007793.1	593858	AT	A	PASS	99.83	597	frameshift_variant	HIGH	c.50delT	p.Ile17fs	rpsG_SAUSA300_RS02840	protein_coding
JE2_WT	NC_007793.1	656344	A	T	PASS	1	475	missense_variant	MODERATE	c.127A>T	p.Asn43Tyr	SAUSA300_RS03115	protein_coding
JE2_WT	NC_007793.1	656345	A	T	PASS	1	473	missense_variant	MODERATE	c.128A>T	p.Asn43Ile	SAUSA300_RS03115	protein_coding
JE2_WT	NC_007793.1	656348	G	T	PASS	0.9958	476	missense_variant	MODERATE	c.131G>T	p.Ser44Ile	SAUSA300_RS03115	protein_coding
JE2_WT	NC_007793.1	658463	A	T	PASS	0.9687	371	intragenic_variant	MODIFIER	n.658463A>T	NA		NA
JE2_WT	NC_007793.1	658465	T	A	PASS	0.9866	367	intragenic_variant	MODIFIER	n.658465T>A	NA		NA
JE2_WT	NC_007793.1	658667	CTTTTT	C	PASS	1	491	non_coding_transcript_exon_variant	MODIFIER	n.191_195delTTTTT	NA		pseudogene
JE2_WT	NC_007793.1	658672	T	TGAGCC	PASS	1	491	intragenic_variant	MODIFIER	n.658672_658673insGAGCC	NA		NA
JE2_WT	NC_007793.1	658674	T	G	PASS	0.9974	382	intragenic_variant	MODIFIER	n.658674T>G	NA		NA
JE2_WT	NC_007793.1	930890	T	C	PASS	1	526	synonymous_variant	LOW	c.45A>G	p.Val15Val	mnhD1_SAUSA300_RS04600	protein_coding
JE2_WT	NC_007793.1	944692	A	T	PASS	1	456	intragenic_variant	MODIFIER	n.944692A>T	NA		NA
JE2_WT	NC_007793.1	973708	TA	T	PASS	1	409	intragenic_variant	MODIFIER	n.973711delA	NA		NA
JE2_WT	NC_007793.1	1269542	A	T	PASS	1	419	synonymous_variant	LOW	c.48A>T	p.Ile16Ile	SAUSA300_RS06265	protein_coding
JE2_WT	NC_007793.1	1286986	A	G	PASS	1	443	missense_variant	MODERATE	c.665A>G	p.Lys222Arg	SAUSA300_RS06325	protein_coding
JE2_WT	NC_007793.1	1295497	A	G	PASS	1	401	synonymous_variant	LOW	c.621A>G	p.Ala207Ala	SAUSA300_RS06365	protein_coding
JE2_WT	NC_007793.1	1354028	C	T	PASS	1	367	synonymous_variant	LOW	c.396C>T	p.Tyr132Tyr	SAUSA300_RS06705	protein_coding
JE2_WT	NC_007793.1	1355744	T	A	PASS	1	399	intragenic_variant	MODIFIER	n.1355744T>A	NA		NA
JE2_WT	NC_007793.1	1533312	A	T	PASS	1	358	intragenic_variant	MODIFIER	n.1533312A>T	NA		NA
JE2_WT	NC_007793.1	1630757	T	A	PASS	0.9914	115	intragenic_variant	MODIFIER	n.1630757T>A	NA		NA
JE2_WT	NC_007793.1	1688528	C	T	PASS	1	424	missense_variant	MODERATE	c.748G>A	p.Ala250Thr	dnaJ_SAUSA300_RS08390	protein_coding
JE2_WT	NC_007793.1	1765020	A	C	PASS	1	484	synonymous_variant	LOW	c.84T>G	p.Pro28Pro	SAUSA300_RS08780	protein_coding
JE2_WT	NC_007793.1	1872844	T	C	PASS	1	507	intragenic_variant	MODIFIER	n.1872844T>C	NA		NA
JE2_WT	NC_007793.1	1939443	C	G	PASS	1	466	missense_variant	MODERATE	c.32G>C	p.Gly11Ala	splF_SAUSA300_RS09595	protein_coding
JE2_WT	NC_007793.1	1957938	C	T	PASS	1	417	intragenic_variant	MODIFIER	n.1957938C>T	NA		NA
JE2_WT	NC_007793.1	1961241	G	C	PASS	1	526	synonymous_variant	LOW	c.27C>G	p.Arg9Arg	SAUSA300_RS09730	protein_coding
JE2_WT	NC_007793.1	1961354	C	T	PASS	1	529	missense_variant	MODERATE	c.9G>A	p.Met3Ile	SAUSA300_RS09735	protein_coding
JE2_WT	NC_007793.1	1994912	GA	G	PASS	1	454	frameshift_variant	HIGH	c.1283delA	p.Lys428fs	SAUSA300_RS09905	protein_coding
JE2_WT	NC_007793.1	2007223	G	T	PASS	1	468	missense_variant	MODERATE	c.143G>T	p.Arg48Leu	SAUSA300_RS10080	protein_coding
JE2_WT	NC_007793.1	2150257	G	GC	PASS	1	516	frameshift_variant	HIGH	c.769dupG	p.Ala257fs	SAUSA300_RS10960	protein_coding
JE2_WT	NC_007793.1	2164596	A	G	PASS	1	455	intragenic_variant	MODIFIER	n.2164596A>G	NA		NA
JE2_WT	NC_007793.1	2322700	T	C	PASS	1	547	intragenic_variant	MODIFIER	n.2322700T>C	NA		NA
JE2_WT	NC_007793.1	2347820	GT	G	PASS	1	463	frameshift_variant	HIGH	c.719delA	p.Asn240fs	SAUSA300_RS11955	protein_coding
JE2_WT	NC_007793.1	2487639	A	G	PASS	1	564	intragenic_variant	MODIFIER	n.2487639A>G	NA		NA
JE2_WT	NC_007793.1	2549677	C	T	PASS	1	551	missense_variant	MODERATE	c.566G>A	p.Arg189His	bioA_SAUSA300_RS13105	protein_coding
JE2_WT	NC_007793.1	2627119	TTA	T	PASS	0.99	507	intragenic_variant	MODIFIER	n.2627120_2627121delTA	NA	SAUSA300_RS14955	NA
* Variants having >80% coverage and >100 reads were considered in analyses. Note that the JE2 sequence (NCBI: NZ_CP020619) is now available; here comparisons were done using the parental strrain USA300_FPR3757 as reference. NA, non-applicable.

### Sheet: dplsX_JE2
JE2_DplsX mutant SAUSA300_1122 [new locus tag: SAUSA300_RS06070 ] compared to reference strain USA300_FPR3757 NC_007793.1*
Deletion region of plsX is between nucleotides 1,228,616 to 1,229,594 on the USA300_FPR3757 NC_007793.1 reference genome.
#SAMPLE	CHROMOSOME	POSITION	REFERENCE BASE	OBSERVED BASE	FILTER	MUTATION FREQUENCY	COVERAGE	EFFECT	IMPACT	CODON CHANGE	AMINO ACID CHANGE	GENE NAME	BIOTYPE
dplsX_JE2	NC_007793.1	345614	C	T	PASS	0.9977	427	missense_variant	MODERATE	c.71C>T	p.Ser24Phe	SAUSA300_RS01555	protein_coding
dplsX_JE2	NC_007793.1	376057	C	T	PASS	1	517	missense_variant	MODERATE	c.772G>A	p.Asp258Asn	SAUSA300_RS01715	protein_coding
dplsX_JE2	NC_007793.1	1143443	T	A	PASS	1	442	synonymous_variant	LOW	c.756T>A	p.Gly252Gly	SAUSA300_RS05630_uvrC	protein_coding
dplsX_JE2	NC_007793.1	1143448	G	T	PASS	1	442	missense_variant	MODERATE	c.761G>T	p.Ser254Ile	SAUSA300_RS05630_uvrC	protein_coding
dplsX_JE2	NC_007793.1	1569019	C	G	PASS	1	421	missense_variant	MODERATE	c.1051G>C	p.Ala351Pro	SAUSA300_RS07655 SAUSA300_1403	protein_coding
dplsX_JE2	NC_007793.1	1610505	C	T	PASS	1	451	missense_variant	MODERATE	c.796G>A	p.Ala266Thr	SAUSA300_RS07950 SAUSA300_1456 malA	protein_coding
dplsX_JE2	NC_007793.1	2246829	T	C	PASS	1	468	intragenic_variant	MODIFIER	n.2246829T>C	NA		NA
* Polymorphisms appearing in JE2 were subtracted from the list above. Variants having >80% coverage and >100 reads were considered in analyses. NA, non-applicable.

### Sheet: dplsX_RNR
RN-R_DplsX SAOUHSC_01197 mutant compared to reference strain NCTC8325 NC_007795.1 *
Deletion region of plsX is between nucleotides 1,148,670 to 1,149,648 on the NCTC8325 NC_007795.1 reference genome
#SAMPLE	CHROMOSOME	POSITION	REFERENCE BASE	OBSERVED BASE	FILTER	MUTATION FREQUENCY	COVERAGE	EFFECT	IMPACT	CODON CHANGE	AMINO ACID CHANGE	GENE NAME	BIOTYPE
dplsX_RN	NC_007795.1	22181	C	A	PASS	1	859
dplsX_RN	NC_007795.1	33961	G	A	PASS	1	878	missense_variant	MODERATE	c.74C>T	p.Ser25Phe	SAOUHSC_00026**	protein_coding
dplsX_RN	NC_007795.1									c.271G>A	p.Glu91Lys	SAOUHSC_00027**	protein_coding
dplsX_RN	NC_007795.1	47648	GT	G	PASS	1	517
dplsX_RN	NC_007795.1	79054	C	T	PASS	1	873	missense_variant	MODERATE	c.466G>A	p.Gly156Arg	SAOUHSC_00074	protein_coding
dplsX_RN	NC_007795.1	110019	C	A	PASS	1	848	missense_variant	MODERATE	c.46G>T	p.Val16Phe	SAOUHSC_00105	protein_coding
dplsX_RN	NC_007795.1	138265	C	T	PASS	1	918	missense_variant	MODERATE	c.998C>T	p.Thr333Ile	SAOUHSC_00132	protein_coding
dplsX_RN	NC_007795.1	142082	C	T	PASS	1	831	missense_variant	MODERATE	c.425C>T	p.Pro142Leu	SAOUHSC_00136	protein_coding
dplsX_RN	NC_007795.1	163567	C	T	PASS	1	895	missense_variant	MODERATE	c.283G>A	p.Gly95Arg	SAOUHSC_00151	protein_coding
dplsX_RN	NC_007795.1	174867	G	A	PASS	1	911	stop_gained	HIGH	c.591G>A	p.Trp197*	SAOUHSC_00162	protein_coding
dplsX_RN	NC_007795.1	228999	C	T	PASS	1	943	missense_variant	MODERATE	c.518C>T	p.Ala173Val	SAOUHSC_00206	protein_coding
dplsX_RN	NC_007795.1	239805	C	T	PASS	1	863	intragenic_variant	MODIFIER	n.239805C>T	NA	pseudogene	NA
dplsX_RN	NC_007795.1	264985	C	T	PASS	0.9966	867	missense_variant	MODERATE	c.1217G>A	p.Gly406Asp	SAOUHSC_00246	protein_coding
dplsX_RN	NC_007795.1	281533	G	A	PASS	1	901	stop_gained	HIGH	c.156G>A	p.Trp52*	SAOUHSC_00262	protein_coding
dplsX_RN	NC_007795.1	292840	G	A	PASS	0.998	984	synonymous_variant	LOW	c.279G>A	p.Gly93Gly	SAOUHSC_00275	protein_coding
dplsX_RN	NC_007795.1	303579	C	T	PASS	1	846	intragenic_variant	MODIFIER	n.303579C>T	NA	pseudogene	NA
dplsX_RN	NC_007795.1	335921	C	T	PASS	1	870	missense_variant	MODERATE	c.728G>A	p.Ser243Asn	SAOUHSC_00322	protein_coding
dplsX_RN	NC_007795.1	388693	C	T	PASS	1	820	missense_variant	MODERATE	c.400C>T	p.Pro134Ser	SAOUHSC_00383	protein_coding
dplsX_RN	NC_007795.1	392716	G	A	PASS	1	915	intragenic_variant	MODIFIER	n.392716G>A	NA	pseudogene	NA
dplsX_RN	NC_007795.1	405366	A	G	PASS	0.9965	849	intragenic_variant	MODIFIER	n.405366A>G	NA	pseudogene	NA
dplsX_RN	NC_007795.1	412759	A	AT	PASS	0.993	564	intragenic_variant	MODIFIER	n.412759_412760insT	NA	pseudogene	NA
dplsX_RN	NC_007795.1	412765	C	G	PASS	0.9952	826	intragenic_variant	MODIFIER	n.412765C>G	NA	pseudogene	NA
dplsX_RN	NC_007795.1	413376	C	G	PASS	0.9989	927	intragenic_variant	MODIFIER	n.413376C>G	NA	pseudogene	NA
dplsX_RN	NC_007795.1	431085	G	A	PASS	1	872	synonymous_variant	LOW	c.1068C>T	p.Ile356Ile	SAOUHSC_00433	protein_coding
dplsX_RN	NC_007795.1	448756	C	CA	PASS	0.8135	615	intragenic_variant	MODIFIER	n.448756_448757insA	NA	pseudogene	NA
dplsX_RN	NC_007795.1	561510	C	T	PASS	1	883	missense_variant	MODERATE	c.662C>T	p.Ala221Val	SAOUHSC_00552	protein_coding
dplsX_RN	NC_007795.1	590401	CG	C	PASS	1	582	frameshift_variant	HIGH	c.566delG	p.Arg189fs	SAOUHSC_00591	protein_coding
dplsX_RN	NC_007795.1	626575	C	T	PASS	1	870	missense_variant	MODERATE	c.506G>A	p.Ser169Asn	SAOUHSC_00637	protein_coding
dplsX_RN	NC_007795.1	649126	G	T	PASS	1	882	synonymous_variant	LOW	c.606G>T	p.Gly202Gly	SAOUHSC_00661	protein_coding
dplsX_RN	NC_007795.1	653552	C	G	PASS	1	802	synonymous_variant	LOW	c.798C>G	p.Gly266Gly	SAOUHSC_00666	protein_coding
dplsX_RN	NC_007795.1	653801	C	T	PASS	1	790	intragenic_variant	MODIFIER	n.653801C>T	NA	pseudogene	NA
dplsX_RN	NC_007795.1	751285	A	T	PASS	1	891	missense_variant	MODERATE	c.1346A>T	p.Glu449Val	secA_SAOUHSC_00769	protein_coding
dplsX_RN	NC_007795.1	795429	C	T	PASS	1	817	missense_variant	MODERATE	c.2444C>T	p.Ser815Leu	SAOUHSC_00812	protein_coding
dplsX_RN	NC_007795.1	827849	A	T	PASS	1	864	missense_variant	MODERATE	c.490A>T	p.Thr164Ser	SAOUHSC_00859	protein_coding
dplsX_RN	NC_007795.1	841103	G	T	PASS	1	825	synonymous_variant	LOW	c.117G>T	p.Gly39Gly	SAOUHSC_00877	protein_coding
dplsX_RN	NC_007795.1	841139	G	T	PASS	1	780	synonymous_variant	LOW	c.153G>T	p.Gly51Gly	SAOUHSC_00877	protein_coding
dplsX_RN	NC_007795.1	919939	A	T	PASS	1	854	intragenic_variant	MODIFIER	n.919939A>T	NA	pseudogene	NA
dplsX_RN	NC_007795.1	920903	C	T	PASS	1	795	intragenic_variant	MODIFIER	n.920903C>T	NA	pseudogene	NA
dplsX_RN	NC_007795.1	937981	C	T	PASS	1	763	synonymous_variant	LOW	c.1050C>T	p.Val350Val	SAOUHSC_00960	protein_coding
dplsX_RN	NC_007795.1	939304	C	T	PASS	1	777	missense_variant	MODERATE	c.157G>A	p.Glu53Lys	SAOUHSC_00961	protein_coding
dplsX_RN	NC_007795.1	947897	TC	T	PASS	0.9981	528	non_coding_transcript_variant	MODIFIER	NA	NA	pseudogene	pseudogene
dplsX_RN	NC_007795.1	956938	C	T	PASS	1	910	synonymous_variant	LOW	c.213C>T	p.Phe71Phe	SAOUHSC_00985	protein_coding
dplsX_RN	NC_007795.1	961779	C	A	PASS	1	753	missense_variant	MODERATE	c.330G>T	p.Glu110Asp	SAOUHSC_00989	protein_coding
dplsX_RN	NC_007795.1	975813	C	T	PASS	1	824	missense_variant	MODERATE	c.754G>A	p.Ala252Thr	SAOUHSC_01002	protein_coding
dplsX_RN	NC_007795.1	1016979	G	A	PASS	1	802	missense_variant	MODERATE	c.658G>A	p.Glu220Lys	SAOUHSC_01048	protein_coding
dplsX_RN	NC_007795.1	1020577	G	T	PASS	0.9988	862	stop_gained	HIGH	c.857C>A	p.Ser286*	SAOUHSC_01053	protein_coding
dplsX_RN	NC_007795.1	1028467	C	T	PASS	1	850	intragenic_variant	MODIFIER	n.1028467C>T	NA	pseudogene	NA
dplsX_RN	NC_007795.1	1041999	GT	G	PASS	1	567	non_coding_transcript_variant	MODIFIER	NA	NA	pseudogene	pseudogene
dplsX_RN	NC_007795.1	1063555	C	T	PASS	1	837	missense_variant	MODERATE	c.991C>T	p.Pro331Ser	uvrC_SAOUHSC_01102	protein_coding
dplsX_RN	NC_007795.1	1123048	G	A	PASS	1	891	missense_variant	MODERATE	c.124G>A	p.Gly42Ser	pyrE_SAOUHSC_01172	protein_coding
dplsX_RN	NC_007795.1	1139206	C	A	PASS	1	865	missense_variant	MODERATE	c.1004C>A	p.Thr335Lys	SAOUHSC_01187	protein_coding
dplsX_RN	NC_007795.1	1160513	G	A	PASS	1	777	missense_variant	MODERATE	c.316G>A	p.Ala106Thr	rimM_SAOUHSC_01209	protein_coding
dplsX_RN	NC_007795.1	1160531	A	G	PASS	1	792	missense_variant	MODERATE	c.334A>G	p.Lys112Glu	rimM_SAOUHSC_01209	protein_coding
dplsX_RN	NC_007795.1	1180885	TG	T	PASS	1	580	intragenic_variant	MODIFIER	n.1180886delG	NA	pseudogene	NA
dplsX_RN	NC_007795.1	1283783	AC	A	PASS	1	525	non_coding_transcript_variant	MODIFIER	NA	NA	pseudogene	pseudogene
dplsX_RN	NC_007795.1	1358230	C	T	PASS	1	791	missense_variant	MODERATE	c.1768G>A	p.Asp590Asn	sucA_SAOUHSC_01418	protein_coding
dplsX_RN	NC_007795.1	1460876	T	C	PASS	1	816	missense_variant	MODERATE	c.370A>G	p.Met124Val	SAOUHSC_01511	protein_coding
dplsX_RN	NC_007795.1	1562913	A	T	PASS	0.996	741	non_coding_transcript_variant	MODIFIER	NA	NA	pseudogene	pseudogene
dplsX_RN	NC_007795.1	1632624	T	TA	PASS	1	590	non_coding_transcript_variant	MODIFIER	NA	NA	pseudogene	pseudogene
dplsX_RN	NC_007795.1	1636250	GT	G	PASS	1	553	non_coding_transcript_variant	MODIFIER	NA	NA	pseudogene	pseudogene
dplsX_RN	NC_007795.1	1644195	A	T	PASS	1	808	missense_variant	MODERATE	c.2144T>A	p.Ile715Asn	SAOUHSC_01742	protein_coding
dplsX_RN	NC_007795.1	1653482	G	A	PASS	1	825	synonymous_variant	LOW	c.273C>T	p.Ile91Ile	tgt_SAOUHSC_01748	protein_coding
dplsX_RN	NC_007795.1	1683491	T	C	PASS	1	823	missense_variant	MODERATE	c.118A>G	p.Lys40Glu	infC_SAOUHSC_01786	protein_coding
dplsX_RN	NC_007795.1	1733515	G	T	PASS	1	828	missense_variant	MODERATE	c.218C>A	p.Thr73Asn	SAOUHSC_01827	protein_coding
dplsX_RN	NC_007795.1	1733572	A	G	PASS	1	821	missense_variant	MODERATE	c.161T>C	p.Phe54Ser	SAOUHSC_01827	protein_coding
dplsX_RN	NC_007795.1	1776320	T	A	PASS	1	852	intragenic_variant	MODIFIER	n.1776320T>A	NA	pseudogene	NA
dplsX_RN	NC_007795.1	1865100	C	T	PASS	0.9965	850	intragenic_variant	MODIFIER	n.1865100C>T	NA	pseudogene	NA
dplsX_RN	NC_007795.1	1899405	A	T	PASS	0.9955	879	synonymous_variant	LOW	c.33T>A	p.Leu11Leu	SAOUHSC_T00016	protein_coding
dplsX_RN	NC_007795.1	1981053	A	G	PASS	1	843	missense_variant	MODERATE	c.275T>C	p.Phe92Ser	SAOUHSC_02107	protein_coding
dplsX_RN	NC_007795.1	1988769	C	T	PASS	1	878	missense_variant	MODERATE	c.964G>A	p.Glu322Lys	gatB_SAOUHSC_02116	protein_coding
dplsX_RN	NC_007795.1	2012802	C	T	PASS	1	890	intragenic_variant	MODIFIER	n.2012802C>T	NA	pseudogene	NA
dplsX_RN	NC_007795.1	2030086	G	T	PASS	1	834	missense_variant	MODERATE	c.1267C>A	p.Arg423Ser	SAOUHSC_02161	protein_coding
dplsX_RN	NC_007795.1	2087725	A	T	PASS	1	900	missense_variant	MODERATE	c.652T>A	p.Phe218Ile	groEL_SAOUHSC_02254	protein_coding
dplsX_RN	NC_007795.1	2096620	T	TA	PASS	0.998	500	frameshift_variant	HIGH	c.622dupA	p.Ile208fs	SAOUHSC_02265	protein_coding
dplsX_RN	NC_007795.1	2106539	A	T	PASS	1	758	missense_variant	MODERATE	c.1806A>T	p.Leu602Phe	SAOUHSC_02274	protein_coding
dplsX_RN	NC_007795.1	2129629	C	T	PASS	1	846	missense_variant	MODERATE	c.1867G>A	p.Asp623Asn	SAOUHSC_02297	protein_coding
dplsX_RN	NC_007795.1	2166163	G	C	PASS	1	825	missense_variant	MODERATE	c.371C>G	p.Thr124Arg	SAOUHSC_02337	protein_coding
dplsX_RN	NC_007795.1	2166183	C	A	PASS	1	835	synonymous_variant	LOW	c.351G>T	p.Gly117Gly	SAOUHSC_02337	protein_coding
dplsX_RN	NC_007795.1	2212727	C	T	PASS	1	895	intragenic_variant	MODIFIER	n.2212727C>T	NA	pseudogene	NA
dplsX_RN	NC_007795.1	2221850	C	A	PASS	1	799	missense_variant	MODERATE	c.731C>A	p.Ser244Tyr	SAOUHSC_02401	protein_coding
dplsX_RN	NC_007795.1	2244191	C	A	MQFilter	1	253	intragenic_variant	MODIFIER	n.2244191C>A	NA	pseudogene	NA
dplsX_RN	NC_007795.1	2244404	T	A	PASS	0.9953	638	intragenic_variant	MODIFIER	n.2244404T>A	NA	pseudogene	NA
dplsX_RN	NC_007795.1	2244413	GT	G	PASS	1	433	intragenic_variant	MODIFIER	n.2244414delT	NA	pseudogene	NA
dplsX_RN	NC_007795.1	2244467	A	G	PASS	1	803	intragenic_variant	MODIFIER	n.2244467A>G	NA	pseudogene	NA
dplsX_RN	NC_007795.1	2244495	G	A	PASS	1	843	intragenic_variant	MODIFIER	n.2244495G>A	NA	pseudogene	NA
dplsX_RN	NC_007795.1	2244931	ACT	A	PASS	1	597	non_coding_transcript_variant	MODIFIER	NA	NA	pseudogene	pseudogene
dplsX_RN	NC_007795.1	2271169	C	T	PASS	1	933	missense_variant	MODERATE	c.569G>A	p.Gly190Asp	SAOUHSC_02447	protein_coding
dplsX_RN	NC_007795.1	2296653	TG	T	PASS	1	577	frameshift_variant	HIGH	c.29delC	p.Ala10fs	SAOUHSC_02473	protein_coding
dplsX_RN	NC_007795.1	2318272	G	A	PASS	1	897	intragenic_variant	MODIFIER	n.2318272G>A	NA	pseudogene	NA
dplsX_RN	NC_007795.1	2318274	G	T	PASS	1	904	intragenic_variant	MODIFIER	n.2318274G>T	NA	pseudogene	NA
dplsX_RN	NC_007795.1	2318290	C	A	PASS	1	917	intragenic_variant	MODIFIER	n.2318290C>A	NA	pseudogene	NA
dplsX_RN	NC_007795.1	2318646	C	T	PASS	1	869	missense_variant	MODERATE	c.151C>T	p.Leu51Phe	SAOUHSC_02515	protein_coding
dplsX_RN	NC_007795.1	2319942	T	A	PASS	1	913	missense_variant	MODERATE	c.314A>T	p.Gln105Leu	SAOUHSC_02516	protein_coding
dplsX_RN	NC_007795.1	2349916	G	T	PASS	1	884	non_coding_transcript_variant	MODIFIER	NA	NA	pseudogene	pseudogene
dplsX_RN	NC_007795.1	2349963	CG	C	PASS	1	591	non_coding_transcript_variant	MODIFIER	NA	NA	pseudogene	pseudogene
dplsX_RN	NC_007795.1	2349971	CA	C	PASS	1	601	non_coding_transcript_variant	MODIFIER	NA	NA	pseudogene	pseudogene
dplsX_RN	NC_007795.1	2349979	AT	A	PASS	1	611	non_coding_transcript_variant	MODIFIER	NA	NA	pseudogene	pseudogene
dplsX_RN	NC_007795.1	2349985	TA	T	PASS	1	622	non_coding_transcript_variant	MODIFIER	NA	NA	pseudogene	pseudogene
dplsX_RN	NC_007795.1	2349989	CA	C	PASS	1	634	non_coding_transcript_variant	MODIFIER	NA	NA	pseudogene	pseudogene
dplsX_RN	NC_007795.1	2349994	CT	C	PASS	0.9968	627	non_coding_transcript_variant	MODIFIER	NA	NA	pseudogene	pseudogene
dplsX_RN	NC_007795.1	2350001	AT	A	PASS	0.9952	619	non_coding_transcript_variant	MODIFIER	NA	NA	pseudogene	pseudogene
dplsX_RN	NC_007795.1	2350003	AC	A	PASS	0.992	617	non_coding_transcript_variant	MODIFIER	NA	NA	pseudogene	pseudogene
dplsX_RN	NC_007795.1	2350007	GA	G	PASS	1	629	non_coding_transcript_variant	MODIFIER	NA	NA	pseudogene	pseudogene
dplsX_RN	NC_007795.1	2350015	CA	C	PASS	1	651	non_coding_transcript_variant	MODIFIER	NA	NA	pseudogene	pseudogene
dplsX_RN	NC_007795.1	2350100	T	C	PASS	1	912	non_coding_transcript_variant	MODIFIER	NA	NA	pseudogene	pseudogene
dplsX_RN	NC_007795.1	2383630	G	T	PASS	1	832	synonymous_variant	LOW	c.204G>T	p.Gly68Gly	SAOUHSC_02591	protein_coding
dplsX_RN	NC_007795.1	2383660	G	T	PASS	1	821	synonymous_variant	LOW	c.234G>T	p.Gly78Gly	SAOUHSC_02591	protein_coding
dplsX_RN	NC_007795.1	2396232	G	A	PASS	1	827	missense_variant	MODERATE	c.173C>T	p.Thr58Ile	SAOUHSC_02606	protein_coding
dplsX_RN	NC_007795.1	2408062	G	A	PASS	1	867	missense_variant	MODERATE	c.161C>T	p.Pro54Leu	SAOUHSC_02619	protein_coding
dplsX_RN	NC_007795.1	2420618	A	AT	PASS	1	575	non_coding_transcript_variant	MODIFIER	NA	NA	pseudogene	pseudogene
dplsX_RN	NC_007795.1	2442934	C	T	PASS	1	857	synonymous_variant	LOW	c.135G>A	p.Glu45Glu	SAOUHSC_02658	protein_coding
dplsX_RN	NC_007795.1	2445548	C	T	PASS	1	887	missense_variant	MODERATE	c.631G>A	p.Ala211Thr	SAOUHSC_02661	protein_coding
dplsX_RN	NC_007795.1	2446160	TCCC	T	PASS	1	580	conservative_inframe_deletion	MODERATE	c.16_18delGGG	p.Gly6del	SAOUHSC_02661	protein_coding
dplsX_RN	NC_007795.1	2446163	C	CGA	PASS	0.9965	565	frameshift_variant	HIGH	c.15_16insTC	p.Gly6fs	SAOUHSC_02661	protein_coding
dplsX_RN	NC_007795.1	2446163	C	CGA	PASS	0.9965	565	frameshift_variant	HIGH	c.208_209insTC	p.Gly70fs	SAOUHSC_02662	protein_coding
dplsX_RN	NC_007795.1	2446246	C	T	PASS	1	811	synonymous_variant	LOW	c.126G>A	p.Glu42Glu	SAOUHSC_02662	protein_coding
dplsX_RN	NC_007795.1	2446393	C	A	PASS	1	911	intragenic_variant	MODIFIER	n.2446393C>A	NA	pseudogene	NA
dplsX_RN	NC_007795.1	2446399	TC	T	PASS	1	610	intragenic_variant	MODIFIER	n.2446400delC	NA	pseudogene	NA
dplsX_RN	NC_007795.1	2446423	C	A	PASS	0.9989	891	intragenic_variant	MODIFIER	n.2446423C>A	NA	pseudogene	NA
dplsX_RN	NC_007795.1	2446630	C	T	PASS	1	834	missense_variant	MODERATE	c.76C>T	p.His26Tyr	SAOUHSC_02663	protein_coding
dplsX_RN	NC_007795.1	2446641	T	A	PASS	1	847	synonymous_variant	LOW	c.87T>A	p.Ile29Ile	SAOUHSC_02663	protein_coding
dplsX_RN	NC_007795.1	2447620	G	A	PASS	1	861	intragenic_variant	MODIFIER	n.2447620G>A	NA	pseudogene	NA
dplsX_RN	NC_007795.1	2538208	G	A	PASS	1	879	intragenic_variant	MODIFIER	n.2538208G>A	NA	pseudogene	NA
dplsX_RN	NC_007795.1	2557845	G	A	PASS	1	901	intragenic_variant	MODIFIER	n.2557845G>A	NA	pseudogene	NA
dplsX_RN	NC_007795.1	2563472	G	A	PASS	0.9954	861	stop_gained	HIGH	c.1318C>T	p.Gln440*	SAOUHSC_02790	protein_coding
dplsX_RN	NC_007795.1	2567318	GA	G	PASS	1	551	intragenic_variant	MODIFIER	n.2567319delA	NA	pseudogene	NA
dplsX_RN	NC_007795.1	2570353	G	A	PASS	1	854	missense_variant	MODERATE	c.4540C>T	p.Pro1514Ser	SAOUHSC_02798	protein_coding
dplsX_RN	NC_007795.1	2592011	GA	G	PASS	1	603	non_coding_transcript_variant	MODIFIER	NA	NA	pseudogene	pseudogene
dplsX_RN	NC_007795.1	2603659	G	A	PASS	0.9988	860	missense_variant	MODERATE	c.349C>T	p.Pro117Ser	SAOUHSC_02824	protein_coding
dplsX_RN	NC_007795.1	2631998	G	A	PASS	1	940	missense_variant	MODERATE	c.431G>A	p.Gly144Glu	SAOUHSC_02860	protein_coding
dplsX_RN	NC_007795.1	2678563	T	C	PASS	1	875	synonymous_variant	LOW	c.321A>G	p.Pro107Pro	SAOUHSC_02911	protein_coding
dplsX_RN	NC_007795.1	2685055	G	A	PASS	1	946	missense_variant	MODERATE	c.638G>A	p.Gly213Glu	SAOUHSC_02920	protein_coding
dplsX_RN	NC_007795.1	2689048	G	T	PASS	1	873	missense_variant	MODERATE	c.1057G>T	p.Val353Leu	SAOUHSC_02923	protein_coding
dplsX_RN	NC_007795.1	2701403	G	A	PASS	99.68	931
dplsX_RN	NC_007795.1	2762204	T	C	PASS	1	1019	missense_variant	MODERATE	c.4541A>G	p.Asn1514Ser	SAOUHSC_02990	protein_coding
dplsX_RN	NC_007795.1	2782815	AC	A	PASS	1	595	frameshift_variant	HIGH	c.744delG	p.Tyr249fs	SAOUHSC_03008	protein_coding
dplsX_RN	NC_007795.1	2813498	G	A	PASS	1	863	missense_variant	MODERATE	c.446C>T	p.Pro149Leu	SAOUHSC_03046	protein_coding
* Variants having >80% coverage and >100 reads were considered in analyses. NA, non-applicable. Fs, full stop.
** Gene overlap

### Sheet: JE2_plsX_sup_1
JE2_DplsX mutant Suppressor #1 FabFA119E compared to reference strain USA300_FPR3757 NC_007793.1 *
fabF mutation is indicated in bold.
#SAMPLE	CHROMOSOME	POSITION	REFERENCE BASE	OBSERVED BASE	FILTER	MUTATION FREQUENCY	COVERAGE	EFFECT	IMPACT	CODON CHANGE	AMINO ACID CHANGE	GENE NAME	BIOTYPE
JE2_PlsX_sup_1	NC_007793.1	270510	T	C	PASS	1	1038	intragenic_variant	MODIFIER	n.270510T>C	NA	SAUSA300_RS00180 transposase	NA
JE2_PlsX_sup_1	NC_007793.1	556291	T	C	PASS	0.8872	354	intragenic_variant	MODIFIER	n.556291T>C	NA	SAUSA300_RS00180 transposase	NA
JE2_PlsX_sup_1	NC_007793.1	972590	C	A	PASS	1	785	missense_variant	MODERATE	c.356C>A	p.Ala119Glu	SAUSA300_RS04775 SAUSA300_0886 fabF	protein_coding
JE2_PlsX_sup_1	NC_007793.1	1857276	C	CAAATTATTTGCACTTGCTTCTTCTTTTATCGCTGCTTGTTGTGCTTTCAATGCCACTGCTTTTGATTCTTTATTTGATACAGCCACACTTTTATCCGCTTCTGCTTGTGCTTCTCTTTTAGCTTCTTGAATCTCTTGTGCTTCTTGTGATGTATCACTT	PASS	0.9989	933	disruptive_inframe_insertion	MODERATE	c.347_348insAAGTGATACATCACAAGAAGCACAAGAGATTCAAGAAGCTAAAAGAGAAGCACAAGCAGAAGCGGATAAAAGTGTGGCTGTATCAAATAAAGAATCAAAAGCAGTGGCATTGAAAGCACAACAAGCAGCGATAAAAGAAGAAGCAAGTGCAAATAATTT	p.Leu116_Ser	SAUSA300_RS09205 SAUSA300_1684 hypothetical**	protein_coding
* Polymorphisms appearing in JE2 and/or DplsX were subtracted from the list above. Variants having >80% coverage and >100 reads were considered in analyses.
** Mutations in SAUSA300_1684 were previously identified in independent selections (e.g., Ref 6), and may be unlinked to this selection. NA, non-applicable.

### Sheet: JE2_plsX_sup_2
JE2_DplsX mutant Suppressor #2 FabFD266A* compared to reference strain USA300_FPR3757 NC_007793.1 *,**
The fabF mutation is indicated in bold. **
#SAMPLE	CHROMOSOME	POSITION	REFERENCE BASE	OBSERVED BASE	FILTER	MUTATION FREQUENCY	COVERAGE	EFFECT	IMPACT	CODON CHANGE	AMINO ACID CHANGE	GENE NAME	BIOTYPE
JE2_PlsX_sup_2	NC_007793.1	973031	A	C	PASS	69.3%**	413	missense_variant	MODERATE	c.797A>C	p.Asp266Ala	SAUSA300_RS04775 SAUSA300_0886 fabF	protein_coding
* polymorphisms appearing in JE2 and/or DplsX were subtracted from the list above. Variants showing >100 reads were considered in analyses.
** Note that coverage of the identified fabF mutation was below the 80% threshold, which may explain loss of the mutant upon storage (see main text).

### Sheet: JE2_plsx_sup7.5
JE2_DplsX mutant Suppressor #7.5 FadMI38T compared to reference strain USA300_FPR3757 NC_007793.1 *
fadM mutation is indicated in bold.
#SAMPLE	CHROMOSOME	POSITION	REFERENCE BASE	OBSERVED BASE	FILTER	MUTATION FREQUENCY	COVERAGE	EFFECT	IMPACT	CODON CHANGE	AMINO ACID CHANGE	GENE NAME	BIOTYPE
JE2_7_5	NC_007793.1	1370128	T	C	PASS	1	602	missense_variant	MODERATE	c.113T>C	p.Ile38Thr	SAUSA300_RS06770 SAUSA300_1247 fadM	protein_coding
JE2_7_5	NC_007793.1	1370128	T	C	PASS	1	602	intragenic_variant	MODIFIER	n.1370128T>C	NA	SAUSA300_RS00180 IS5/IS1182 family transposase	NA
JE2_7_5	NC_007793.1	2558116	C	G	PASS	1	480	missense_variant	MODERATE	c.513C>G	p.Asn171Lys	SAUSA300_RS13155 SAUSA300_2378 hypothetical	protein_coding
JE2_7_5	NC_007793.1	2558116	C	G	PASS	1	480	intragenic_variant	MODIFIER	n.2558116C>G	NA	SAUSA300_RS00180 IS5/IS1182 family transposase	NA
* polymorphisms appearing in JE2 and/or DplsX were subtracted from the list below. Variants having >80% coverage and >100 reads were considered in analyses. NA, non-applicable.

### Sheet: JE2_plsX_sup7.1
JE2_DplsX mutant Suppressor #7.1 FadMY90F compared to reference strain USA300_FPR3757 NC_007793.1 *
fadM mutation is indicated in bold.
#SAMPLE	CHROMOSOME	POSITION	REFERENCE BASE	OBSERVED BASE	FILTER	MUTATION FREQUENCY	COVERAGE	EFFECT	IMPACT	CODON CHANGE	AMINO ACID CHANGE	GENE NAME	BIOTYPE
JE2_7_1	NC_007793.1	88883	C	T	PASS	1	104
JE2_7_1	NC_007793.1	88885	C	CGAGG	PASS	1	114
JE2_7_1	NC_007793.1	1370284	A	T	PASS	1	775	missense_variant	MODERATE	c.269A>T	p.Tyr90Phe	SAUSA300_RS06770 SAUSA300_1247 fadM	protein_coding
JE2_7_1	NC_007793.1	1857276	C	CAAATTATTTGCACTTGCTTCTTCTTTTATCGCTGCTTGTTGTGCTTTCAATGCCACTGCTTTTGATTCTTTATTTGATACAGCCACACTTTTATCCGCTTCTGCTTGTGCTTCTCTTTTAGCTTCTTGAATCTCTTGTGCTTCTTGTGATGTATCACTT	PASS	0.8323	650	disruptive_inframe_insertion _ duplication	MODERATE	c.347_348insAAGTGATACATCACAAGAAGCACAAGAGATTCAAGAAGCTAAAAGAGAAGCACAAGCAGAAGCGGATAAAAGTGTGGCTGTATCAAATAAAGAATCAAAAGCAGTGGCATTGAAAGCACAACAAGCAGCGATAAAAGAAGAAGCAAGTGCAAATAATTT	p.Leu116_Ser	SAUSA300_RS09205 SAUSA300_1684 hypothetical**	protein_coding
JE2_7_1	NC_007793.1	1936904	C	G	PASS	1	314	missense_variant	MODERATE	c.1489G>C	p.Glu497Gln	SAUSA300_RS09585 SAUSA300_1752 hsdM2	protein_coding
* polymorphisms appearing in JE2 and/or DplsX were subtracted from the list below. Variants having >80% coverage and >100 reads were considered in analyses.
** Mutations in SAUSA300_1684 were previously identified in independent selections (e.g., Ref 6), and may be unlinked to this selection. NA, non-applicable.

### Sheet: RNR_plsX_sup5.7
RN-R_DplsX mutant Suppressor #5.7 FadMY90F compared to reference strain NCTC8325 NC_007795.1 *
fadM mutation is indicated in bold.
#SAMPLE	CHROMOSOME	POSITION	REFERENCE BASE	OBSERVED BASE	FILTER	MUTATION FREQUENCY	COVERAGE	EFFECT	IMPACT	CODON CHANGE	AMINO ACID CHANGE	GENE NAME	BIOTYPE
RN4220_5_7	NC_007795.1	434793	G	T	PASS	0.9979	469	stop_gained	HIGH	c.1462G>T	p.Gly488*	SAOUHSC_00435 gltB	protein_coding
RN4220_5_7	NC_007795.1	448771	T	A	FSFilter	0.8217	507	intragenic_variant	MODIFIER	n.448771T>A	NA	pseudogene	NA
RN4220_5_7	NC_007795.1	1197432	G	T	PASS	1	388	missense_variant	MODERATE	c.1021G>T	p.Asp341Tyr	SAOUHSC_01246_infB	protein_coding
RN4220_5_7	NC_007795.1	1290314	A	T	PASS	0.9781	313	missense_variant	MODERATE	c.269A>T	p.Tyr90Phe	SAOUHSC_01348 fadM	protein_coding
* polymorphisms appearing in JE2 and/or DplsX were subtracted from the list below. Variants having >80% coverage and >100 reads were considered in analyses. NA, non-applicable.
