## Supplementary Table S3 for "FabF and FadM Cooperate to Recycle Fatty Acids and Rescue Δ*plsX* Lethality in *Staphylococcus aureus*"

### Sheet: Table S3
Wongdontree et al. FabF and FadM Cooperate to Recycle Fatty Acids and Rescue plsX Lethality in Staphylococcus aureus
Table S3. Fatty acid profiles in RN-R and JE2 parental strains and DplsX suppressors mutated in fabF or fadM.

### Sheet: FA distribution
Table S3. FA profiles and proportions of C18 and C20 saturated FAs in RN-R and JE2 strains and DplsX derivatives
RN-R derivatives	Strain # Table S1	c14 iso	C14_0	i15	ai15	unk	c16_0	i17	ai17	unk	c18_0	i19	ai19	c20_0	ai21			C18:0 + C20:0 / total	Mean	Standard deviation
RN-R WT	RN-R	1.75	0.5	3.5	41.7	3	4.1	1.8	17.1	1	12.2	0.7	4.1	7			RN-R WT	0.195023	0.2308	0.0238514
RN-R WT	RN-R	3.6		5.1	37	3.7	4.9	1.9	8.9	3.6	16		3.2	8.8				0.256463
RN-R WT	RN-R	1.6	0.9	4.3	39	2.4	4.8	1.7	10.6	3.1	14		4.7	9.2				0.240914
Protein mutations in DplsX suppressors
FadM Y90F	5_6	1.5	0.8	1.7	39.9	3.4	3.1	0.9	15.6	1.7	2.8		10.7	12.2	1.8		FadM Y90F	0.156087	0.134926	0.0155455
FadM Y90F	5_7	2.4	2.5	2.5	46.9	3.6	9.4	0.7	12	1	7.9		4.6	6.6				0.144855
FadM Y90F	5_8	3.1	3.8	2.9	45.8	4.5	12.1		12.6		7.3		3.3	4.6				0.119
FadM Y90F	6_7	2.6	2.9	2.5	47.6	4.2	7.9		15.9		6.2		4.6	5.8				0.11976
FabF A119E	5_1		0.9	1.6	30.5	6	10.2	1	41.35		2.7		3.9				FabF A119E	0.0275089	0.0276627	0.0017123
FabF A119E	5_2		1	2	29.9	6.7	11	1.1	40.7		3		3.8					0.0302419
FabF A119E	5_3		1.3	2.1	30	5.4	11.6	1.1	39.6	0.5	2.6		3.8					0.0265306
FabF A119E	5_4	0.4	1	1.9	28.9	6.5	11.4	1.1	39.9	0.7	2.8		3.9					0.0284264
FabF A119E	5_5		1.4	1.9	31.7	5.4	10.4		42.6		2.7		3.9					0.027
FabF A119E	6_1	0.4	1	2	30.1	6.4	10.8	1.1	40.8		2.8		3.9					0.0281974
FabF A119E	6_2	0.5	1	2	30.3	6.9	10.7		41.1		2.9		3.9					0.0292044
FabF A119E	6_3	0.4	1	1.9	29.8	6	10.5	1.1	41.6		2.9		4.1					0.0292044
FabF A119E	6_4		1.4	1.9	30.3	6	10.4	1.1	42		2.7		4.2					0.027
FabF A119E	6_5		1	2	31	6.5	10.9		41		3		3.9					0.0302115
FabF A119E	6_6		0.9	1.6	36.9	4.6	9.6	0.8	40.8		2		2.8					0.02
FabF A119E	6_8	0.4	1	1.8	29.8	6.2	11.6	1	39.3	0.7	2.8		3.9					0.0284264
JE2 derivatives	Strain # Table S1	c14 iso	C14_0	i15	ai15	unk	c16_0	i17	ai17	unk	c18_0	i19	ai19	c20_0	ai21			C18:0 + C20:0 / total	Mean	Standard deviation
JE2 WT	JE2	1.7		7.2	37.2	1.5	2.8	4.1	14.9		12.4	2.5	4.9	10.9			JE2 WT	0.232767	0.286742	0.053975
JE2 WT	JE2	3.5	0.7	7.6	27.7	2.1	3.5	2.9	7	1.7	16.3	2.3	3.5	16				0.340717
Protein mutations in DplsX suppressors
FadM Y90F	7_1			10.6	42.9		10.2	2.4	14.3		6.27			4.93			FadM Y90F	0.122271	0.122166	0.00161648
FadM Y90F	7_3			11.2	43.7		8.2	3.2	15.3		6.2			4.9				0.119741
FadM Y90F	8_2		2.2	11.6	43.5	9.4	3.2	2.6	12.6		7.3			4.8				0.124486
FadM Y133F	8_7	2.6	3.2	12.5	41.6	3.7	7.8	2.8	12.5		8.9			4.5			FadM Y133F	0.133866	0.128674	0.00519218
FadM Y133F	8_8	1.3	1.8	10.8	47.8	1.6	3.2	3.8	11.2		3.9	1.7	3.4	8.3				0.123482
FadM I38T	7_2	1	1.5	6	38.6	1.6	4.3	3.3	13.3		4.5	1.7	8.2	12.9	1.2		FadM I38T	0.17737	0.135424	0.0184633
FadM I38T	7_4	0.9	0.8	5.7	38.7	1.3	2.4	3.2	13.9		3	2.4	12	13.8	2.3			0.167331
FadM I38T	7_5			8.5	44.2		3.5	5.1	15.2		4.5	1.6	5.2	7.6				0.126834
FadM I38T	8_1		1	6.5	40.2	1.4	2.6	4.6	17.9		3.6	1.9	9.7	9				0.128049
FadM I38T	8_3			6.8	40.44	1.3	2	4.6	16.6		2.8	2.5	10.8	9.4				0.125463
FadM I38T	8_4	1.1	1.2	8.3	44.5	1.8	3.8	4.9	14.8		4.8	1.4	4.7	7.7				0.126263
FadM I38T	8_5	1	1	8.4	44.2	1.6	3.5	5.1	15.5		4.4	1.5	5.4	7.5				0.120081
FadM I38T	8_6			7.3	49.2	1.2	2.5	4.6	16.9		3.3		7.1	7.9				0.112
FabF A119E	7_7		4.8	13.1	38.6	5.4	19.7	1.13	15.6								FabF A119E	0	0	0
FabF A119E	7_8		2.5	11.8	41	4.5	11.5	2.9	24									0
FabF A119E	Sup1	2.5	0.5	11.7	41.4	10.9	4.3	3	24.1									0
In red, FA profiles are shown in Fig. 4C. At right in bold, proportions of saturated long chain FAs C18:0 and C20:0 are indicated, with the means and standard deviations of repeat determinations. Unk, unidentified peaks.
